# Epistatic interactions shape the interplay between beneficial alleles and gain or loss of pathways in the evolution of novel metabolism

**DOI:** 10.1101/2020.10.20.347948

**Authors:** Eric L. Bruger, Lon M. Chubiz, José I. Rojas Echenique, Caleb J. Renshaw, N. Victoria Espericueta, Jeremy A. Draghi, Christopher J. Marx

## Abstract

Fitness landscapes are often invoked to interpret the effects of allele substitutions and their interactions; however, evolution also includes larger changes like gene loss and acquisition. Previous work with the methylotrophic bacterium *Methylorubrum extorquens* AM1 identified strongly beneficial mutations in a strain evolved to utilize a novel, *Foreign* pathway in place of its native central metabolic pathway for growth on methanol. These mutations were consistently beneficial, regardless of the order in which they arose. Here we extend this analysis to consider loss or acquisition of metabolic pathways by examining strains relying upon either the *Native* pathway, or both (‘*Dual*’) pathways present. Unlike in the *Foreign* pathway context in which they evolved, these alleles were often deleterious in these alternative genetic backgrounds, following patterns that were strongly contingent on the specific pathways and other evolved alleles present. Landscapes for these alternative pathway backgrounds altered which genotypes correspond to local fitness peaks and would restrict the set of accessible evolutionary trajectories. These epistatic interactions negatively impact the probability of maintaining multiple degenerate pathways, making it more difficult for these pathways to coevolve. Together, our results highlight the uncertainty of retaining novel functions acquired via horizontal gene transfer (HGT), and that the potential for cells to either adopt novel functions or to maintain degenerate pathways together in a genome is heavily dependent upon the underlying epistatic interactions between them.

**Author Summary:** The evolution of physiology in microbes has important impacts ranging from global cycling of elements to the emergence and spread of pathogens and their resistance to antibiotics. While genetic interactions between mutations in evolving lineages of microbes have been investigated, these have not included the acquisition of novel genes on elements like plasmids, and thus how these elements interact with existing alleles. The dynamics of novel gene retention are of interest from both positive (e.g., biotechnology) and negative (e.g., antimicrobial resistance) practical impacts. We find that the patterns of interactions between evolved alleles appear substantially different, and generally much less positive, when moved into novel genetic backgrounds. Additionally, these preexisting alleles were found to have strong impacts on the ability of genotypes to maintain – and in rare cases coevolve with – novel genes and pathways. These results show that even though they evolved separately, the particular alleles in a genetic background, and importantly the physiological impacts they confer, weigh heavily on whether genes for novel metabolic processes are maintained.
