## Supplementary Tables for "Epistatic interactions shape the interplay between beneficial alleles and gain or loss of pathways in the evolution of novel metabolism"

### Sheet: Table S1
Strain	Description	Pathway Set	Bistring Genotype	Source/Reference
CM502	wild-type Methylorubrum extorquens AM1 (here "WT"), crtI502	Native, control	10-x000	62
CM702	crtI502, ΔmptG, pCM410; engineered 'Foreign' ancestor	Foreign, control	01-0000	19
CM1145	Evolved isolate from F4 population at generation 600: crtI502, ΔmptG, pntABevo gshAevo GBevo pCM410.1145 (fghAevo)	Foreign	01-1111	56
CM1176	crtI502, katA::loxP-trrnB-PtacA-mCherry-tT7, WT competitor strain	Native, control	10-x000	59
CM1180	crtI502, katA::loxP-trrnB-PtacA-Venus-tT7, WT competitor strain	Native, control	10-x000	59
CM1232	crtI502, katA::loxP-trrnB-PtacA-mCherry-tT7, ΔmptG, pCM410, Ancestor competitor strain	Foreign, control	01-0000	19
CM1275	crtI502, ΔmptG, pCM410.1145 (fghAevo)	Foreign	01-1000	56
CM1277	crtI502, ΔmptG, pCM410 pntABevo gshAevo GBevo	Foreign	01-0111	19
CM1310	crtI502, ΔmptG, pCM410 gshAevo GBevo	Foreign	01-0011	19
CM1311	crtI502, ΔmptG, pCM410.1145 (fghAevo) gshAevo GBevo	Foreign	01-1011	19
CM1312	crtI502, ΔmptG, pCM410 pntABevo	Foreign	01-0100	56
CM1313	crtI502, ΔmptG, pCM410.1145 (fghAevo) pntABevo	Foreign	01-1100	19
CM1314	crtI502, ΔmptG, pCM410 pntABevo GBevo	Foreign	01-0101	19
CM1315	crtI502, ΔmptG, pCM410.1145 (fghAevo) pntABevo GBevo	Foreign	01-1101	19
CM1316	crtI502, ΔmptG, pCM410 gshAevo	Foreign	01-0010	56
CM1317	crtI502, ΔmptG, pCM410.1145 (fghAevo) gshAevo	Foreign	01-1010	19
CM1784	crtI502, ΔmptG, pCM410 pntABevo gshAevo	Foreign	01-0110	19
CM1785	crtI502, ΔmptG, pCM410.1145 (fghAevo) pntABevo gshAevo	Foreign	01-1110	19
CM1786	crtI502, ΔmptG, pCM410 GBevo	Foreign	01-0001	19
CM1787	crtI502, ΔmptG, pCM410.1145 (fghAevo) GBevo	Foreign	01-1001	19
CM1975	crtI502 ΔmptG pCM160	None	00-x000	This study
CM2045	WT, crtI502 pCM160	Native	10-x000, Kmr	This study
CM3121	WT, crtI502 pCM160	Native	-0001	This study
CM3122	WT, crtI502 pntABevo gshAevo GBevo	Native	10-x111	This study
CM3123	WT, crtI502 gshAevo GBevo	Native	10-x011	This study
CM3124	WT, crtI502 pntABevo	Native	10-x100	This study
CM3125	WT, crtI502 pntABevo GBevo	Native	10-x101	This study
CM3126	WT, crtI502 gshAevo	Native	10-x010	This study
CM3127	WT, crtI502 pntABevo gshAevo	Native	10-x110	This study
CM3128	WT, crtI502 GBevo	Native	10-x001	This study
CM3260	WT, crtI502 pCM410, "Dual" pathway ancestor	Dual	11-0000	This study
CM3261	crtI502, ΔmptG, pCM410; engineered 'Foreign' ancestor	Foreign	01-0000	This study
CM3262	crtI502, ΔmptG, pntABevo gshAevo GBevo pCM410	Foreign	01-0111	This study
CM3263	crtI502, ΔmptG, gshAevo GBevo pCM410	Foreign	01-0011	This study
CM3264	crtI502, ΔmptG, pntABevo pCM410	Foreign	01-0100	This study
CM3265	crtI502, ΔmptG, pntABevo GBevo pCM410	Foreign	01-0101	This study
CM3266	crtI502, ΔmptG, gshAevo pCM410	Foreign	01-0010	This study
CM3267	crtI502, ΔmptG, pntABevo gshAevo pCM410	Foreign	01-0110	This study
CM3268	crtI502, ΔmptG, GBevo pCM410	Foreign	01-0001	This study
CM3269	crtI502 pntABevo gshAevo GBevo pCM410	Dual	11-0111	This study
CM3270	crtI502 gshAevo GBevo pCM410	Dual	11-0011	This study
CM3271	crtI502 pntABevo pCM410	Dual	11-0100	This study
CM3272	crtI502 pntABevo GBevo pCM410	Dual	11-0101	This study
CM3273	crtI502 gshAevo pCM410	Dual	11-0010	This study
CM3274	crtI502 pntABevo gshAevo pCM410	Dual	11-0110	This study
CM3275	crtI502 GBevo pCM410	Dual	11-0001	This study
CM3276	crtI502 pCM410, "Dual" pathway ancestor	Dual	11-0000	This study
CM3277	crtI502 pCM410.1145 (fghAevo)	Dual	11-1000	This study
CM3278	crtI502, ΔmptG, pCM410.1145 (fghAevo)	Foreign	01-1000	This study
CM3279	Evolved isolate from F4 population at generation 600: crtI502, ΔmptG, pntABevo gshAevo GBevo pCM410.1145 (fghAevo)	Foreign	01-1111	This study
CM3280	crtI502, ΔmptG, gshAevo GBevo pCM410.1145 (fghAevo)	Foreign	01-1011	This study
CM3281	crtI502, ΔmptG, pntABevo pCM410.1145 (fghAevo)	Foreign	01-1100	This study
CM3282	crtI502, ΔmptG, pntABevo GBevo pCM410.1145 (fghAevo)	Foreign	01-1101	This study
CM3283	crtI502, ΔmptG, gshAevo pCM410.1145 (fghAevo)	Foreign	01-1010	This study
CM3284	crtI502, ΔmptG, pntABevo gshAevo pCM410.1145 (fghAevo)	Foreign	01-1110	This study
CM3285	crtI502, ΔmptG, GBevo pCM410.1145 (fghAevo)	Foreign	01-1001	This study
CM3286	crtI502 pntABevo gshAevo GBevo pCM410.1145 (fghAevo)	Dual	11-1111	This study
CM3287	crtI502 gshAevo GBevo pCM410.1145 (fghAevo)	Dual	11-1011	This study
CM3288	crtI502 pntABevo pCM410.1145 (fghAevo)	Dual	11-1100	This study
CM3289	crtI502 pntABevo GBevo pCM410.1145 (fghAevo)	Dual	11-1101	This study
CM3290	crtI502 gshAevo pCM410.1145 (fghAevo)	Dual	11-1010	This study
CM3291	crtI502 pntABevo gshAevo pCM410.1145 (fghAevo)	Dual	11-1110	This study
CM3292	crtI502 GBevo pCM410.1145 (fghAevo)	Dual	11-1001	This study
CM3293	crtI502 pCM410.1145 (fghAevo)	Dual	11-1000	This study
Plasmids
pCM160	PmxaF expression vector; Kmr			72
pCM410	PmxaF-flhA-fghA; Kmr			19
pCM410.1145	pCM410 derivative isolated from CM1145; fghAevo allele			19

### Sheet: Table S2
Strain	Genotype	PathwaySet	Fitness	Competitor
3263	01-0011	Foreign	1.50357	Foreign Ancestor
3263	01-0011	Foreign	1.53717	Foreign Ancestor
3263	01-0011	Foreign	1.47348	Foreign Ancestor
3264	01-0100	Foreign	1.1152	Foreign Ancestor
3264	01-0100	Foreign	1.12746	Foreign Ancestor
3264	01-0100	Foreign	1.15961	Foreign Ancestor
3265	01-0101	Foreign	1.2318	Foreign Ancestor
3265	01-0101	Foreign	1.30738	Foreign Ancestor
3265	01-0101	Foreign	1.28353	Foreign Ancestor
3266	01-0010	Foreign	1.34155	Foreign Ancestor
3266	01-0010	Foreign	1.3973	Foreign Ancestor
3266	01-0010	Foreign	1.3912	Foreign Ancestor
3267	01-0110	Foreign	1.56593	Foreign Ancestor
3267	01-0110	Foreign	1.60327	Foreign Ancestor
3267	01-0110	Foreign	1.52847	Foreign Ancestor
3268	01-0001	Foreign	1.1613	Foreign Ancestor
3268	01-0001	Foreign	1.16396	Foreign Ancestor
3268	01-0001	Foreign	1.13593	Foreign Ancestor
3261	01-0000	Foreign	1.05596	Foreign Ancestor
3261	01-0000	Foreign	1.03726	Foreign Ancestor
3261	01-0000	Foreign	0.974255	Foreign Ancestor
3278	01-1000	Foreign	1.17841	Foreign Ancestor
3278	01-1000	Foreign	1.18905	Foreign Ancestor
3278	01-1000	Foreign	1.17981	Foreign Ancestor
3281	01-1100	Foreign	1.35811	Foreign Ancestor
3281	01-1100	Foreign	1.34317	Foreign Ancestor
3281	01-1100	Foreign	1.31142	Foreign Ancestor
3281	01-1100	Foreign	1.28944	Foreign Ancestor
3281	01-1100	Foreign	1.308	Foreign Ancestor
3281	01-1100	Foreign	1.31998	Foreign Ancestor
3283	01-1010	Foreign	1.66249	Foreign Ancestor
3283	01-1010	Foreign	1.72709	Foreign Ancestor
3283	01-1010	Foreign	1.6116	Foreign Ancestor
3285	01-1001	Foreign	1.36899	Foreign Ancestor
3285	01-1001	Foreign	1.32524	Foreign Ancestor
3285	01-1001	Foreign	1.3417	Foreign Ancestor
3262	01-0111	Foreign	2.16143	Foreign Ancestor
3262	01-0111	Foreign	2.09465	Foreign Ancestor
3262	01-0111	Foreign	2.07342	Foreign Ancestor
3279	01-1111	Foreign	2.44451	Foreign Ancestor
3279	01-1111	Foreign	2.44946	Foreign Ancestor
3279	01-1111	Foreign	2.27091	Foreign Ancestor
3279	01-1111	Foreign	2.43551	Foreign Ancestor
3279	01-1111	Foreign	2.4619	Foreign Ancestor
3279	01-1111	Foreign	2.16992	Foreign Ancestor
3280	01-1011	Foreign	1.99116	Foreign Ancestor
3280	01-1011	Foreign	1.94548	Foreign Ancestor
3280	01-1011	Foreign	2.05024	Foreign Ancestor
3282	01-1101	Foreign	1.67486	Foreign Ancestor
3282	01-1101	Foreign	1.67421	Foreign Ancestor
3282	01-1101	Foreign	1.65311	Foreign Ancestor
3284	01-1110	Foreign	2.16478	Foreign Ancestor
3284	01-1110	Foreign	2.19101	Foreign Ancestor
3284	01-1110	Foreign	1.95302	Foreign Ancestor
3284	01-1110	Foreign	2.14296	Foreign Ancestor
3284	01-1110	Foreign	2.28113	Foreign Ancestor
3284	01-1110	Foreign	1.98226	Foreign Ancestor
3260	11-0000	Both	2.74496	Foreign Ancestor
3260	11-0000	Both	2.7575	Foreign Ancestor
3260	11-0000	Both	3.02394	Foreign Ancestor
3286	11-1111	Both	3.30388	Foreign Ancestor
3286	11-1111	Both	3.15659	Foreign Ancestor
3286	11-1111	Both	3.37591	Foreign Ancestor
3287	11-1011	Both	3.88894	Foreign Ancestor
3287	11-1011	Both	3.64241	Foreign Ancestor
3287	11-1011	Both	3.95777	Foreign Ancestor
3288	11-1100	Both	2.73069	Foreign Ancestor
3288	11-1100	Both	2.70324	Foreign Ancestor
3288	11-1100	Both	2.65147	Foreign Ancestor
3289	11-1101	Both	3.38383	Foreign Ancestor
3289	11-1101	Both	3.65316	Foreign Ancestor
3289	11-1101	Both	3.16089	Foreign Ancestor
3290	11-1010	Both	2.83572	Foreign Ancestor
3290	11-1010	Both	2.71353	Foreign Ancestor
3290	11-1010	Both	2.8357	Foreign Ancestor
3291	11-1110	Both	2.49084	Foreign Ancestor
3291	11-1110	Both	2.66317	Foreign Ancestor
3291	11-1110	Both	2.69266	Foreign Ancestor
3292	11-1001	Both	2.68051	Foreign Ancestor
3292	11-1001	Both	2.58142	Foreign Ancestor
3292	11-1001	Both	2.91805	Foreign Ancestor
3293	11-1000	Both	2.88438	Foreign Ancestor
3293	11-1000	Both	2.76611	Foreign Ancestor
3293	11-1000	Both	2.83757	Foreign Ancestor
3274	11-0110	Both	2.80719	Foreign Ancestor
3274	11-0110	Both	2.56722	Foreign Ancestor
3274	11-0110	Both	2.77335	Foreign Ancestor
3275	11-0001	Both	3.10862	Foreign Ancestor
3275	11-0001	Both	2.98153	Foreign Ancestor
3275	11-0001	Both	2.66818	Foreign Ancestor
3276	11-0000	Both	2.95469	Foreign Ancestor
3276	11-0000	Both	2.73978	Foreign Ancestor
3276	11-0000	Both	3.11868	Foreign Ancestor
3277	11-1000	Both	2.87315	Foreign Ancestor
3277	11-1000	Both	2.78053	Foreign Ancestor
3277	11-1000	Both	2.85756	Foreign Ancestor
3269	11-0111	Both	3.86376	Foreign Ancestor
3269	11-0111	Both	3.54333	Foreign Ancestor
3269	11-0111	Both	3.53092	Foreign Ancestor
3270	11-0011	Both	3.70325	Foreign Ancestor
3270	11-0011	Both	3.5119	Foreign Ancestor
3270	11-0011	Both	3.52202	Foreign Ancestor
3271	11-0100	Both	2.93678	Foreign Ancestor
3271	11-0100	Both	2.9557	Foreign Ancestor
3271	11-0100	Both	2.86033	Foreign Ancestor
3272	11-0101	Both	3.54296	Foreign Ancestor
3272	11-0101	Both	3.28034	Foreign Ancestor
3272	11-0101	Both	3.73944	Foreign Ancestor
3273	11-0010	Both	2.918	Foreign Ancestor
3273	11-0010	Both	2.6677	Foreign Ancestor
3273	11-0010	Both	3.23196	Foreign Ancestor
3121	10-x000	Native	2.82284	Foreign Ancestor
3121	10-x000	Native	2.74861	Foreign Ancestor
3121	10-x000	Native	2.95905	Foreign Ancestor
3122	10-x111	Native	3.8472	Foreign Ancestor
3122	10-x111	Native	3.77735	Foreign Ancestor
3122	10-x111	Native	4.44954	Foreign Ancestor
3123	10-x011	Native	3.85006	Foreign Ancestor
3123	10-x011	Native	4.13753	Foreign Ancestor
3123	10-x011	Native	3.90046	Foreign Ancestor
3124	10-x100	Native	2.61002	Foreign Ancestor
3124	10-x100	Native	2.60648	Foreign Ancestor
3124	10-x100	Native	2.68088	Foreign Ancestor
3125	10-x101	Native	3.24982	Foreign Ancestor
3125	10-x101	Native	3.94925	Foreign Ancestor
3125	10-x101	Native	4.10483	Foreign Ancestor
3126	10-x010	Native	2.85638	Foreign Ancestor
3126	10-x010	Native	2.89586	Foreign Ancestor
3126	10-x010	Native	2.7943	Foreign Ancestor
3127	10-x110	Native	2.63317	Foreign Ancestor
3127	10-x110	Native	2.74373	Foreign Ancestor
3127	10-x110	Native	2.67862	Foreign Ancestor
3128	10-x001	Native	2.74455	Foreign Ancestor
3128	10-x001	Native	2.87769	Foreign Ancestor
3128	10-x001	Native	2.64801	Foreign Ancestor
1180	10-x000	Native	0.98769	Wild-type
1180	10-x000	Native	0.995781	Wild-type
1180	10-x000	Native	1.0001	Wild-type
1180	10-x000	Native	0.98834	Wild-type
3121	10-x000	Native	0.992969	Wild-type
3121	10-x000	Native	0.981261	Wild-type
3121	10-x000	Native	1.00596	Wild-type
3121	10-x000	Native	1.01981	Wild-type
3122	10-x111	Native	1.15317	Wild-type
3122	10-x111	Native	1.18757	Wild-type
3122	10-x111	Native	1.17889	Wild-type
3123	10-x011	Native	1.14154	Wild-type
3123	10-x011	Native	1.20866	Wild-type
3123	10-x011	Native	1.2204	Wild-type
3124	10-x100	Native	0.944302	Wild-type
3124	10-x100	Native	0.943713	Wild-type
3124	10-x100	Native	0.938639	Wild-type
3125	10-x101	Native	1.11689	Wild-type
3125	10-x101	Native	1.1192	Wild-type
3125	10-x101	Native	1.12964	Wild-type
3126	10-x010	Native	1.02119	Wild-type
3126	10-x010	Native	1.00074	Wild-type
3126	10-x010	Native	1.02495	Wild-type
3127	10-x110	Native	0.988143	Wild-type
3127	10-x110	Native	0.992947	Wild-type
3127	10-x110	Native	0.976748	Wild-type
3128	10-x001	Native	1.00577	Wild-type
3128	10-x001	Native	1.00455	Wild-type
3128	10-x001	Native	1.01465	Wild-type
3260	11-0000	Dual	0.889211	Wild-type
3260	11-0000	Dual	0.874802	Wild-type
3260	11-0000	Dual	0.85372	Wild-type
3271	11-0100	Dual	0.826179	Wild-type
3271	11-0100	Dual	0.824235	Wild-type
3271	11-0100	Dual	0.869031	Wild-type
3273	11-0010	Dual	0.990869	Wild-type
3273	11-0010	Dual	0.994677	Wild-type
3273	11-0010	Dual	1.00494	Wild-type
3275	11-0001	Dual	0.868531	Wild-type
3275	11-0001	Dual	0.920241	Wild-type
3275	11-0001	Dual	0.890093	Wild-type
3277	11-1000	Dual	0.957149	Wild-type
3277	11-1000	Dual	0.940254	Wild-type
3277	11-1000	Dual	0.921645	Wild-type
3270	11-0011	Dual	1.09928	Wild-type
3270	11-0011	Dual	1.1491	Wild-type
3270	11-0011	Dual	1.10182	Wild-type
3272	11-0101	Dual	1.08811	Wild-type
3272	11-0101	Dual	1.04695	Wild-type
3272	11-0101	Dual	1.07127	Wild-type
3274	11-0110	Dual	0.868731	Wild-type
3274	11-0110	Dual	0.881465	Wild-type
3274	11-0110	Dual	0.881644	Wild-type
3288	11-1100	Dual	0.906808	Wild-type
3288	11-1100	Dual	0.928625	Wild-type
3288	11-1100	Dual	0.903957	Wild-type
3290	11-1010	Dual	0.943723	Wild-type
3290	11-1010	Dual	1.06287	Wild-type
3290	11-1010	Dual	1.09798	Wild-type
3290	11-1010	Dual	1.08174	Wild-type
3290	11-1010	Dual	1.08139	Wild-type
3290	11-1010	Dual	1.12188	Wild-type
3290	11-1010	Dual	1.09245	Wild-type
3292	11-1001	Dual	0.929072	Wild-type
3292	11-1001	Dual	0.945648	Wild-type
3292	11-1001	Dual	0.947623	Wild-type
3269	11-0111	Dual	1.06625	Wild-type
3269	11-0111	Dual	1.05584	Wild-type
3269	11-0111	Dual	1.03522	Wild-type
3287	11-1011	Dual	1.10318	Wild-type
3287	11-1011	Dual	1.05455	Wild-type
3287	11-1011	Dual	1.12646	Wild-type
3289	11-1101	Dual	1.09143	Wild-type
3289	11-1101	Dual	1.14301	Wild-type
3289	11-1101	Dual	1.14204	Wild-type
3291	11-1110	Dual	0.965286	Wild-type
3291	11-1110	Dual	0.949851	Wild-type
3291	11-1110	Dual	0.992068	Wild-type
3286	11-1111	Dual	1.08539	Wild-type
3286	11-1111	Dual	1.07375	Wild-type
3286	11-1111	Dual	1.13586	Wild-type

### Sheet: Table S3
background Genotype	mutant Genotype	Beneficial Probability, vs. Ancestor data	Neutral Probability, vs. Ancestor data	Deleterious Probability, vs. Ancestor data	SC, vs. Ancestor data	PathwaySet
01-0000	01-0001	0.999995	5e-06	0	0.129002	Foreign
01-0000	01-0010	1	0	0	0.347158	Foreign
01-0000	01-0100	0.999827	0.000167	6e-06	0.109798	Foreign
01-0000	01-1000	1	0	0	0.157078	Foreign
01-0001	01-0011	1	0	0	0.304311	Foreign
01-0001	01-0101	0.999999	1e-06	0	0.104546	Foreign
01-0001	01-1001	1	0	0	0.166102	Foreign
01-0010	01-0011	0.999998	2e-06	0	0.0932061	Foreign
01-0010	01-0110	1	0	0	0.137613	Foreign
01-0010	01-1010	1	0	0	0.211147	Foreign
01-0011	01-0111	1	0	0	0.402366	Foreign
01-0011	01-1011	1	0	0	0.326375	Foreign
01-0100	01-0101	1	0	0	0.123744	Foreign
01-0100	01-0110	1	0	0	0.380884	Foreign
01-0100	01-1100	1	0	0	0.165549	Foreign
01-0101	01-0111	1	0	0	0.656252	Foreign
01-0101	01-1101	1	0	0	0.308909	Foreign
01-0110	01-0111	1	0	0	0.347679	Foreign
01-0110	01-1110	1	0	0	0.353616	Foreign
01-0111	01-1111	0.999987	1.3e-05	0	0.124398	Foreign
01-1000	01-1001	1	0	0	0.137747	Foreign
01-1000	01-1010	1	0	0	0.409888	Foreign
01-1000	01-1100	1	0	0	0.11778	Foreign
01-1001	01-1011	1	0	0	0.483491	Foreign
01-1001	01-1101	1	0	0	0.239548	Foreign
01-1010	01-1011	1	0	0	0.197516	Foreign
01-1010	01-1110	1	0	0	0.271703	Foreign
01-1011	01-1111	1	0	0	0.188905	Foreign
01-1100	01-1101	1	0	0	0.261652	Foreign
01-1100	01-1110	1	0	0	0.603488	Foreign
01-1101	01-1111	1	0	0	0.42258	Foreign
01-1110	01-1111	0.999318	0.000625	5.7e-05	0.119958	Foreign

### Sheet: Table S4
background Genotype	mutant Genotype	Beneficial Probability, vs. WT data	Neutral Probability, vs. WT data	Deleterious Probability, vs. WT data	SC, vs. WT data	PathwaySet
11-0000	00011	0.738212	0.207098	0.05469	0.0234982	Dual
11-0000	00101	1	0	0	0.142552	Dual
11-0000	01001	0.010537	0.078243	0.91122	-0.0373979	Dual
11-0000	10001	0.999963	3.7e-05	0	0.0770543	Dual
11-0001	0011	1	0	0	0.250948	Dual
11-0001	01011	1	0	0	0.197243	Dual
11-0001	10011	0.991721	0.008104	0.000175	0.0538542	Dual
11-0010	00111	1	0	0	0.120303	Dual
11-0010	01101	0	0	1	-0.119919	Dual
11-0010	10101	0.997282	0.002617	0.000101	0.0722936	Dual
11-0011	01111	3e-05	0.001961	0.998009	-0.0573781	Dual
11-0011	10111	0.107744	0.234318	0.657938	-0.0194925	Dual
11-0100	01011	1	0	0	0.27301	Dual
11-0100	01101	0.970433	0.028397	0.00117	0.0449038	Dual
11-0100	11001	0.99994	6e-05	0	0.087601	Dual
11-0101	01111	0.036904	0.315221	0.647875	-0.0151785	Dual
11-0101	11011	0.986344	0.013081	0.000575	0.0531905	Dual
11-0110	01111	1	0	0	0.19969	Dual
11-0110	11101	1	0	0	0.104663	Dual
11-0111	11111	0.952753	0.043501	0.003746	0.0437118	Dual
11-1000	10011	0.242988	0.571352	0.18566	0.00128874	Dual
11-1000	10101	1	0	0	0.137618	Dual
11-1000	11001	0.002827	0.087206	0.909967	-0.0281509	Dual
11-1001	10111	1	0	0	0.163685	Dual
11-1001	11011	1	0	0	0.196386	Dual
11-1010	10111	0.689405	0.196802	0.113793	0.0246228	Dual
11-1010	11101	8e-06	0.000173	0.999819	-0.0929913	Dual
11-1011	11111	0.39955	0.296706	0.303744	0.00368546	Dual
11-1100	11011	1	0	0	0.23267	Dual
11-1100	11101	0.999328	0.000669	3e-06	0.0613475	Dual
11-1101	11111	0.067253	0.198992	0.733755	-0.0238914	Dual
11-1110	11111	1	0	0	0.133596	Dual
10-x000	-0011	0.425605	0.555241	0.019154	0.00838899	Native
10-x000	-0101	0.69161	0.297372	0.011018	0.0156876	Native
10-x000	-1001	0	0	1	-0.0577221	Native
10-x001	0111	1	0	0	0.1804	Native
10-x001	1011	1	0	0	0.112664	Native
10-x010	0111	1	0	0	0.17197	Native
10-x010	1101	3e-06	0.01385	0.986147	-0.0291724	Native
10-x011	-1111	0.14072	0.282206	0.577074	-0.0138667	Native
10-x100	-1011	1	0	0	0.190722	Native
10-x100	-1101	1	0	0	0.0464079	Native
10-x101	-1111	0.999874	0.000126	0	0.0457345	Native
10-x110	-1111	1	0	0	0.189969	Native

### Sheet: Table S5
background Genotype	mutant Genotype	Probability, vs. WT data	SC, vs. WT data	PathwaySet
10-x000	11-0000	0	-0.140526	Native to Dual
10-x000	11-1000	0	-0.0744261	Native to Dual
10-x100	11-0100	0	-0.122127	Native to Dual
10-x100	11-1100	0	-0.0455017	Native to Dual
10-x010	11-0010	0	-0.0332634	Native to Dual
10-x010	11-1010	0.880383	0.0366217	Native to Dual
10-x001	11-0001	0	-0.127785	Native to Dual
10-x001	11-1001	0	-0.0810673	Native to Dual
10-x110	11-0110	0	-0.123632	Native to Dual
10-x110	11-1110	0.000827	-0.0319391	Native to Dual
10-x101	11-0101	0	-0.0617497	Native to Dual
10-x101	11-1101	0.076256	-0.011931	Native to Dual
10-x011	11-0011	0.000274	-0.0755305	Native to Dual
10-x011	11-1011	6.5e-05	-0.0937872	Native to Dual
10-x111	11-0111	0	-0.116428	Native to Dual
10-x111	11-1111	2e-06	-0.0778934	Native to Dual
01-0000	11-0000	1	1.82743	Foreign to Dual
01-1000	11-1000	1	1.39588	Foreign to Dual
01-0100	11-0100	1	1.57361	Foreign to Dual
01-1100	11-1100	1	1.03942	Foreign to Dual
01-0010	11-0010	1	1.13492	Foreign to Dual
01-1010	11-1010	1	0.677058	Foreign to Dual
01-0001	11-0001	1	1.53282	Foreign to Dual
01-1001	11-1001	1	1.02742	Foreign to Dual
01-0110	11-0110	1	0.734651	Foreign to Dual
01-1110	11-1110	1	0.235004	Foreign to Dual
01-0101	11-0101	1	1.7649	Foreign to Dual
01-1101	11-1101	1	1.03925	Foreign to Dual
01-0011	11-0011	1	1.3798	Foreign to Dual
01-1011	11-1011	1	0.920409	Foreign to Dual
01-0111	11-0111	1	0.728729	Foreign to Dual
01-1111	11-1111	1	0.382716	Foreign to Dual

### Sheet: Table S6
Genotype0	Genotype1	Genotype2	Genotype3	Genotype4	PathProbabilityFitnessVsAncestor	PathProbabilityFitnessVsWT	PathwaySet
10-x000	10-x100	10-x110	10-x111	NA	0.0001	0	Native
10-x000	10-x100	10-x101	10-x111	NA	0.0002	0	Native
10-x000	10-x010	10-x110	10-x111	NA	0	0	Native
10-x000	10-x010	10-x011	10-x111	NA	0.1948	0.09768	Native
10-x000	10-x001	10-x101	10-x111	NA	0.0777	0.425716	Native
10-x000	10-x001	10-x011	10-x111	NA	0.0589	0.060164	Native
01-0000	01-1000	01-1100	01-1110	01-1111	0.999367	NA	Foreign
01-0000	01-1000	01-1100	01-1101	01-1111	1	NA	Foreign
01-0000	01-1000	01-1010	01-1110	01-1111	0.999367	NA	Foreign
01-0000	01-1000	01-1010	01-1011	01-1111	1	NA	Foreign
01-0000	01-1000	01-1001	01-1101	01-1111	1	NA	Foreign
01-0000	01-1000	01-1001	01-1011	01-1111	1	NA	Foreign
01-0000	01-0100	01-1100	01-1110	01-1111	0.999204	NA	Foreign
01-0000	01-0100	01-1100	01-1101	01-1111	0.999837	NA	Foreign
01-0000	01-0100	01-0110	01-1110	01-1111	0.999204	NA	Foreign
01-0000	01-0100	01-0110	01-0111	01-1111	0.999822	NA	Foreign
01-0000	01-0100	01-0101	01-1101	01-1111	0.999837	NA	Foreign
01-0000	01-0100	01-0101	01-0111	01-1111	0.999822	NA	Foreign
01-0000	01-0010	01-1010	01-1110	01-1111	0.999367	NA	Foreign
01-0000	01-0010	01-1010	01-1011	01-1111	1	NA	Foreign
01-0000	01-0010	01-0110	01-1110	01-1111	0.999367	NA	Foreign
01-0000	01-0010	01-0110	01-0111	01-1111	0.999985	NA	Foreign
01-0000	01-0010	01-0011	01-1011	01-1111	0.999996	NA	Foreign
01-0000	01-0010	01-0011	01-0111	01-1111	0.999981	NA	Foreign
01-0000	01-0001	01-1001	01-1101	01-1111	1	NA	Foreign
01-0000	01-0001	01-1001	01-1011	01-1111	1	NA	Foreign
01-0000	01-0001	01-0101	01-1101	01-1111	0.999998	NA	Foreign
01-0000	01-0001	01-0101	01-0111	01-1111	0.999983	NA	Foreign
01-0000	01-0001	01-0011	01-1011	01-1111	1	NA	Foreign
01-0000	01-0001	01-0011	01-0111	01-1111	0.999985	NA	Foreign
11-0000	11-1000	11-1100	11-1110	11-1111	0	0.0205	Dual
11-0000	11-1000	11-1100	11-1101	11-1111	0	0.0029	Dual
11-0000	11-1000	11-1010	11-1110	11-1111	0	0.0002	Dual
11-0000	11-1000	11-1010	11-1011	11-1111	0	0.3869	Dual
11-0000	11-1000	11-1001	11-1101	11-1111	0.00144	0.0764	Dual
11-0000	11-1000	11-1001	11-1011	11-1111	0	0.3001	Dual
11-0000	11-0100	11-1100	11-1110	11-1111	0	0.034	Dual
11-0000	11-0100	11-1100	11-1101	11-1111	0	0.0053	Dual
11-0000	11-0100	11-0110	11-1110	11-1111	0	0.0288	Dual
11-0000	11-0100	11-0110	11-0111	11-1111	2e-06	0.0282	Dual
11-0000	11-0100	11-0101	11-1101	11-1111	0.000958	0.0053	Dual
11-0000	11-0100	11-0101	11-0111	11-1111	1.8e-05	0.0038	Dual
11-0000	11-0010	11-1010	11-1110	11-1111	1e-06	0	Dual
11-0000	11-0010	11-1010	11-1011	11-1111	0	0.3867	Dual
11-0000	11-0010	11-0110	11-1110	11-1111	0	0	Dual
11-0000	11-0010	11-0110	11-0111	11-1111	0	0	Dual
11-0000	11-0010	11-0011	11-1011	11-1111	0	0.0433	Dual
11-0000	11-0010	11-0011	11-0111	11-1111	1e-06	0.0001	Dual
11-0000	11-0001	11-1001	11-1101	11-1111	0.000663	0.1262	Dual
11-0000	11-0001	11-1001	11-1011	11-1111	0	0.481	Dual
11-0000	11-0001	11-0101	11-1101	11-1111	0.000887	0.1236	Dual
11-0000	11-0001	11-0101	11-0111	11-1111	1.5e-05	0.1188	Dual
11-0000	11-0001	11-0011	11-1011	11-1111	0	0.0376	Dual
11-0000	11-0001	11-0011	11-0111	11-1111	1e-06	0	Dual

### Sheet: Table S7
Genotype0	Genotype1	Genotype2	Genotype3	PathProbabilityFitnessVsAncestor	PathProbabilityFitnessVsWT	PathwaySet	NumberOfMutationsInPathExamined
11-0000	11-1000	11-1100	NA	0	0.0027	Dual	3
11-0000	11-1000	11-1010	NA	0.0038	1	Dual	3
11-0000	11-1000	11-1001	NA	0.0081	0.2391	Dual	3
11-0000	11-0100	11-1100	NA	0	0.0107	Dual	3
11-0000	11-0100	11-0110	NA	0.001	0.0042	Dual	3
11-0000	11-0100	11-0101	NA	0.493	0.0108	Dual	3
11-0000	11-0010	11-1010	NA	0.0011	0.9972	Dual	3
11-0000	11-0010	11-0110	NA	0.0008	0	Dual	3
11-0000	11-0010	11-0011	NA	0.5399	1	Dual	3
11-0000	11-0001	11-1001	NA	0.0043	0.7321	Dual	3
11-0000	11-0001	11-0101	NA	0.493	0.741	Dual	3
11-0000	11-0001	11-0011	NA	0.4941	0.741	Dual	3
11-0000	11-1000	11-1100	11-1110	0	0.0021	Dual	4
11-0000	11-1000	11-1100	11-1101	0	0.0021	Dual	4
11-0000	11-1000	11-1010	11-1110	0	0	Dual	4
11-0000	11-1000	11-1010	11-1011	0.0057	0.6803	Dual	4
11-0000	11-1000	11-1001	11-1101	0.0087	0.2351	Dual	4
11-0000	11-1000	11-1001	11-1011	0.0087	0.2351	Dual	4
11-0000	11-0100	11-1100	11-1110	0	0.0099	Dual	4
11-0000	11-0100	11-1100	11-1101	0	0.0099	Dual	4
11-0000	11-0100	11-0110	11-1110	0	0.0037	Dual	4
11-0000	11-0100	11-0110	11-0111	0.0009	0.0037	Dual	4
11-0000	11-0100	11-0101	11-1101	0.0978	0.0099	Dual	4
11-0000	11-0100	11-0101	11-0111	0.3347	0.0009	Dual	4
11-0000	11-0010	11-1010	11-1110	0	0	Dual	4
11-0000	11-0010	11-1010	11-1011	0.0014	0.6779	Dual	4
11-0000	11-0010	11-0110	11-1110	0	0	Dual	4
11-0000	11-0010	11-0110	11-0111	0.0011	0	Dual	4
11-0000	11-0010	11-0011	11-1011	0.5266	0.1058	Dual	4
11-0000	11-0010	11-0011	11-0111	0.3261	0.0001	Dual	4
11-0000	11-0001	11-1001	11-1101	0.0047	0.7321	Dual	4
11-0000	11-0001	11-1001	11-1011	0.0047	0.7321	Dual	4
11-0000	11-0001	11-0101	11-1101	0.1039	0.7281	Dual	4
11-0000	11-0001	11-0101	11-0111	0.3438	0.0284	Dual	4
11-0000	11-0001	11-0011	11-1011	0.4849	0.078	Dual	4
11-0000	11-0001	11-0011	11-0111	0.2956	0	Dual	4
10-x000	10-x100	10-x110	NA	0	0	Native	3
10-x000	10-x100	10-x101	NA	0.0003	0	Native	3
10-x000	10-x010	10-x110	NA	0	0	Native	3
10-x000	10-x010	10-x011	NA	0.3674	0.697	Native	3
10-x000	10-x001	10-x101	NA	0.1038	0.43	Native	3
10-x000	10-x001	10-x011	NA	0.1038	0.43	Native	3

### Sheet: Table S8
Side by side fitness (vs. WT) comparisons for strains with methanopterin pathway present
fghA allele:	-	0	1
Genotype	=========	=========	==========
1x-x000	1	0.873	0.94
1x-x100	0.942	0.84	0.913
1x-x010	1.016	0.997	1.035
1x-x001	1.008	0.893	0.941
1x-x110	0.986	0.877	0.969
1x-x101	1.122	1.069	1.125
1x-x011	1.19	1.117	1.095
1x-x111	1.173	1.052	1.098
