## Supplementary Data for "Epistatic interactions shape the interplay between beneficial alleles and gain or loss of pathways in the evolution of novel metabolism"

### Sheet: Fig. S5 GrowthRateData
Data going into Figure. S5B
Hours	10-x000 mCherry			10-x000			10-x111			10-x011			10-x100			10-x101			10-x010			10-x110			10-x001
0	0.04	0.01	0	0.04	0.02	0.01	0.03	0.03	0	0.01	0.01	0.04	0.04	0.02	0	0.02	0.03	0.01	0.02	0.02	0.01	0	0	0	0.01	0.01	0
4.5	0.05	0.02	0.02	0.04	0.02	0	0.02	0.04	0.02	0.01	0.02	0.06	0.04	0.03	0.01	0.02	0.06	0.02	0.03	0.03	0.01	0.02	0.01	0.02	0.02	0.02	0.01
8	0.06	0.05	0.03	0.06	0.05	0.06	0.07	0.08	0.06	0.05	0.06	0.08	0.07	0.07	0.03	0.06	0.09	0.04	0.04	0.05	0.06	0.05	0.06	0.07	0.05	0.06	0.05
10	0.11	0.09	0.08	0.12	0.07	0.05	0.1	0.12	0.07	0.09	0.09	0.12	0.1	0.09	0.07	0.09	0.13	0.07	0.08	0.11	0.09	0.07	0.07	0.07	0.05	0.08	0.07
12.25	0.14	0.12	0.11	0.14	0.12	0.09	0.12	0.14	0.13	0.14	0.13	0.18	0.18	0.11	0.08	0.12	0.2	0.13	0.12	0.13	0.11	0.12	0.12	0.13	0.12	0.14	0.12
14.5	0.21	0.19	0.15	0.23	0.16	0.19	0.2	0.24	0.21	0.25	0.23	0.26	0.22	0.18	0.13	0.19	0.33	0.21	0.18	0.19	0.16	0.14	0.14	0.13	0.14	0.16	0.16
16.5	0.27	0.26	0.22	0.26	0.24	0.24	0.32	0.36	0.31	0.37	0.38	0.38	0.26	0.23	0.2	0.34	0.46	0.32	0.28	0.27	0.25	0.23	0.2	0.23	0.23	0.25	0.24
18.5	0.38	0.39	0.32	0.34	0.34	0.35	0.45	0.51	0.45	0.53	0.55	0.54	0.36	0.32	0.28	0.45	0.78	0.45	0.39	0.41	0.35	0.32	0.29	0.31	0.32	0.35	0.36
20.5	0.55	0.56	0.48	0.49	0.51	0.52	0.7	0.77	0.71	0.84	0.85	0.87	0.49	0.47	0.42	0.72	0.99	0.71	0.61	0.58	0.53	0.46	0.44	0.43	0.48	0.52	0.49
22.5	0.74	0.74	0.64	0.65	0.69	0.7	0.87	0.93	0.92	1.08	1.15	1.13	0.62	0.62	0.56	0.94		0.91	0.82	0.76	0.7	0.59	0.58	0.57	0.6	0.71	0.65
24.5	1	0.96	0.81	0.83	0.89	0.95	1.13	1.17	1.17	1.26	1.32	1.34	0.84	0.83	0.76	1.19	1.36	1.22	1.08	0.99	0.95	0.79	0.79	0.78	0.78	0.93	0.88
26.75	1.25	1.19	1.05	1.13	1.13	1.23	1.19	1.17	1.19	1.25	1.25	1.27	1.12	1.09	0.98	1.15	1.36	1.23	1.19	1.36	1.25	1	1.05	1.02	1.07	1.16	1.12
31	1.19	1.1	1.11	1.27	1.09	1.13	1.14	1.13	1.16	1.16	1.17	1.21	1.25	1.23	1.17	1.14	1.34	1.17	1.13	1.19	1.26	1.17	1.25	1.23	1.16	1.14	1.17

### Sheet: Fig. 6 PlasmidLossData
Data Going into Figures 6A and S7							Data Going into Figure 6B
Strain	Genotype	Condition	Replicate	Generations	FreqKan		Strain	Genotype	Condition	Replicate	Generations	FreqKan
3260	11-0000	succinate	1	0	1		3290	11-1010	methnaol	1	0	1
3260	11-0000	succinate	2	0	1		3290	11-1010	methnaol	2	0	1
3260	11-0000	succinate	3	0	1		3290	11-1010	methnaol	3	0	1
3260	11-0000	methanol	1	0	1		3290	11-1010	methnaol	4	0	1
3260	11-0000	methanol	2	0	1		3290	11-1010	methnaol	5	0	1
3260	11-0000	methanol	3	0	1		3290	11-1010	methnaol	6	0	1
3271	11-'0100	methanol	1	0	1		3290	11-1010	methnaol	7	0	1
3271	11-'0100	methanol	2	0	1		3290	11-1010	methnaol	8	0	1
3271	11-'0100	methanol	3	0	1		3290	11-1010	methnaol	9	0	1
3273	11-0010	methanol	1	0	1		3290	11-1010	methnaol	10	0	1
3273	11-0010	methanol	2	0	1		3290	11-1010	methnaol	11	0	1
3273	11-0010	methanol	3	0	1		3290	11-1010	methnaol	12	0	1
3275	11-0001	methanol	1	0	1		3290	11-1010	methnaol	13	0	1
3275	11-0001	methanol	2	0	1		3290	11-1010	methnaol	14	0	1
3275	11-0001	methanol	3	0	1		3290	11-1010	methnaol	15	0	1
3277	11-1000	methanol	1	0	1		3290	11-1010	methnaol	16	0	1
3277	11-1000	methanol	2	0	1		3290	11-1010	methnaol	17	0	1
3277	11-1000	methanol	3	0	1		3290	11-1010	methnaol	18	0	1
3260	11-0000	succinate	1	12	0.317647		3290	11-1010	methnaol	19	0	1
3260	11-0000	succinate	2	12	0.104348		3290	11-1010	methnaol	20	0	1
3260	11-0000	succinate	3	12	0.173913		3290	11-1010	methnaol	1	24	0.0771429
3260	11-0000	methanol	1	12	0.154167		3290	11-1010	methnaol	2	24	0.109375
3260	11-0000	methanol	2	12	0.112		3290	11-1010	methnaol	3	24	0.204762
3260	11-0000	methanol	3	12	0.128571		3290	11-1010	methnaol	4	24	0.1
3271	11-'0100	methanol	1	12	0.342857		3290	11-1010	methnaol	5	24	0.107407
3271	11-'0100	methanol	2	12	0.25		3290	11-1010	methnaol	6	24	0.106897
3271	11-'0100	methanol	3	12	0.2		3290	11-1010	methnaol	7	24	0.109375
3273	11-0010	methanol	1	12	0.466667		3290	11-1010	methnaol	8	24	0.0916667
3273	11-0010	methanol	2	12	0.84		3290	11-1010	methnaol	9	24	0.195
3273	11-0010	methanol	3	12	0.631579		3290	11-1010	methnaol	10	24	0.255556
3275	11-0001	methanol	1	12	0.121053		3290	11-1010	methnaol	11	24	0.221053
3275	11-0001	methanol	2	12	0.1125		3290	11-1010	methnaol	12	24	0.157895
3275	11-0001	methanol	3	12	0.166667		3290	11-1010	methnaol	13	24	0.229412
3277	11-1000	methanol	1	12	0.341176		3290	11-1010	methnaol	14	24	0.2
3277	11-1000	methanol	2	12	0.313333		3290	11-1010	methnaol	15	24	0.0708333
3277	11-1000	methanol	3	12	0.375		3290	11-1010	methnaol	16	24	0.124
3260	11-0000	succinate	1	24	0.0833333		3290	11-1010	methnaol	17	24	0.14375
3260	11-0000	succinate	2	24	0.0186364		3290	11-1010	methnaol	18	24	0.231579
3260	11-0000	succinate	3	24	0.052		3290	11-1010	methnaol	19	24	0.1625
3260	11-0000	methanol	1	24	0.0458333		3290	11-1010	methnaol	20	24	0.134375
3260	11-0000	methanol	2	24	0.020625		3290	11-1010	methnaol	1	36	0.0231579
3260	11-0000	methanol	3	24	0.0166667		3290	11-1010	methnaol	2	36	0.0305
3271	11-'0100	methanol	1	24	0.129167		3290	11-1010	methnaol	3	36	0.0340909
3271	11-'0100	methanol	2	24	0.0681818		3290	11-1010	methnaol	4	36	0.023913
3271	11-'0100	methanol	3	24	0.0869565		3290	11-1010	methnaol	5	36	0.0145833
3273	11-0010	methanol	1	24	0.355172		3290	11-1010	methnaol	6	36	0.0305882
3273	11-0010	methanol	2	24	0.393548		3290	11-1010	methnaol	7	36	0.0552941
3273	11-0010	methanol	3	24	0.425		3290	11-1010	methnaol	8	36	0.0222581
3275	11-0001	methanol	1	24	0.00217647		3290	11-1010	methnaol	9	36	0.045
3275	11-0001	methanol	2	24	0.00805556		3290	11-1010	methnaol	10	36	0.0416
3275	11-0001	methanol	3	24	0.00396		3290	11-1010	methnaol	11	36	0.0288
3277	11-1000	methanol	1	24	0.0740741		3290	11-1010	methnaol	12	36	0.04
3277	11-1000	methanol	2	24	0.0666667		3290	11-1010	methnaol	13	36	0.041
3277	11-1000	methanol	3	24	0.0708333		3290	11-1010	methnaol	14	36	0.0368182
3260	11-0000	succinate	1	36	0.00892857		3290	11-1010	methnaol	15	36	0.0169565
3260	11-0000	succinate	2	36	0.00235		3290	11-1010	methnaol	16	36	0.017619
3260	11-0000	succinate	3	36	0.00248		3290	11-1010	methnaol	17	36	0.037
3260	11-0000	methanol	1	36	0.0106667		3290	11-1010	methnaol	18	36	0.0347619
3260	11-0000	methanol	2	36	0.0035		3290	11-1010	methnaol	19	36	0.0342105
3260	11-0000	methanol	3	36	0.0028		3290	11-1010	methnaol	20	36	0.0329167
3271	11-'0100	methanol	1	36	0.0370588		3290	11-1010	methnaol	1	48	0.006
3271	11-'0100	methanol	2	36	0.02		3290	11-1010	methnaol	2	48	0.00458333
3271	11-'0100	methanol	3	36	0.025		3290	11-1010	methnaol	3	48	0.00608696
3273	11-0010	methanol	1	36	0.365		3290	11-1010	methnaol	4	48	0.0034375
3273	11-0010	methanol	2	36	0.33913		3290	11-1010	methnaol	5	48	0.00185185
3273	11-0010	methanol	3	36	0.333333		3290	11-1010	methnaol	6	48	0.00318182
3275	11-0001	methanol	1	36	7.5e-05		3290	11-1010	methnaol	7	48	0.0104167
3275	11-0001	methanol	2	36	0.00203448		3290	11-1010	methnaol	8	48	0.00275862
3275	11-0001	methanol	3	36	0.000787879		3290	11-1010	methnaol	9	48	0.0122222
3277	11-1000	methanol	1	36	0.016		3290	11-1010	methnaol	10	48	0.0147826
3277	11-1000	methanol	2	36	0.019		3290	11-1010	methnaol	11	48	0.00538462
3277	11-1000	methanol	3	36	0.0073913		3290	11-1010	methnaol	12	48	0.00931034
3260	11-0000	succinate	1	48	0.000607143		3290	11-1010	methnaol	13	48	0.0104545
3260	11-0000	succinate	2	48	0.0008		3290	11-1010	methnaol	14	48	0.0026087
3260	11-0000	succinate	3	48	0.000238889		3290	11-1010	methnaol	15	48	0.0037037
3273	11-0000	methanol	1	48	0.214286		3290	11-1010	methnaol	16	48	0.00478261
3273	11-0000	methanol	2	48	0.105357		3290	11-1010	methnaol	17	48	0.013
3273	11-0000	methanol	3	48	0.228125		3290	11-1010	methnaol	18	48	0.0127273
3260	11-'0100	succinate	1	60	0.000123529		3290	11-1010	methnaol	19	48	0.00535714
3260	11-'0100	succinate	2	60	0.000264286		3290	11-1010	methnaol	20	48	0.00806452
3260	11-'0100	succinate	3	60	4.375e-05		3290	11-1010	methnaol	1	60	0.000695652
3260	11-0010	methanol	1	60	8.75e-05		3290	11-1010	methnaol	2	60	0.000875
3260	11-0010	methanol	2	60	0.000136		3290	11-1010	methnaol	3	60	0.00113636
3260	11-0010	methanol	3	60	2.94118e-05		3290	11-1010	methnaol	4	60	0.001
3271	11-'0100	methanol	1	60	0.00633333		3290	11-1010	methnaol	5	60	0.000526316
3271	11-'0100	methanol	2	60	0.00625		3290	11-1010	methnaol	6	60	0.000888889
3271	11-'0100	methanol	3	60	0.004		3290	11-1010	methnaol	7	60	0.00163636
3273	11-0010	methanol	1	60	0.181818		3290	11-1010	methnaol	8	60	0.00113636
3273	11-0010	methanol	2	60	0.3		3290	11-1010	methnaol	9	60	0.166667
3273	11-0010	methanol	3	60	0.2		3290	11-1010	methnaol	10	60	0.00190909
3275	11-0001	methanol	1	60	1.93548e-05		3290	11-1010	methnaol	11	60	0.00168421
3275	11-0001	methanol	2	60	8e-05		3290	11-1010	methnaol	12	60	0.00254167
3275	11-0001	methanol	3	60	7.91667e-05		3290	11-1010	methnaol	13	60	0.0025
3277	11-1000	methanol	1	60	0.000288235		3290	11-1010	methnaol	14	60	0.00112
3277	11-1000	methanol	2	60	0.008		3290	11-1010	methnaol	15	60	0.00092
3277	11-1000	methanol	3	60	0.000533333		3290	11-1010	methnaol	16	60	0.000684211
3260	11-0000	succinate	1	72	1.66667e-05		3290	11-1010	methnaol	17	60	0.00218182
3260	11-0000	succinate	2	72	4.4e-05		3290	11-1010	methnaol	18	60	0.00247619
3260	11-0000	succinate	3	72	4.7619e-06		3290	11-1010	methnaol	19	60	0.00115789
3260	11-0000	methanol	1	72	5.88235e-07		3290	11-1010	methnaol	20	60	0.00122222
3260	11-0000	methanol	2	72	3.75e-05		3290	11-1010	methnaol	1	72	0.000126316
3260	11-0000	methanol	3	72	7.14286e-07		3290	11-1010	methnaol	2	72	0.000125714
3271	11-'0100	methanol	1	72	0.00272222		3290	11-1010	methnaol	3	72	0.000167857
3271	11-'0100	methanol	2	72	0.000727273		3290	11-1010	methnaol	4	72	7.14286e-05
3271	11-'0100	methanol	3	72	0.000384615		3290	11-1010	methnaol	5	72	4.54545e-05
3273	11-0010	methanol	1	72	0.128125		3290	11-1010	methnaol	6	72	0.000132
3273	11-0010	methanol	2	72	0.124138		3290	11-1010	methnaol	7	72	0.000290323
3273	11-0010	methanol	3	72	0.158333		3290	11-1010	methnaol	8	72	0.000152
3275	11-0001	methanol	1	72	7.69231e-06		3290	11-1010	methnaol	9	72	0.056
3275	11-0001	methanol	2	72	1.66667e-05		3290	11-1010	methnaol	10	72	0.0008
3275	11-0001	methanol	3	72	1.81818e-05		3290	11-1010	methnaol	11	72	0.000416667
3277	11-1000	methanol	1	72	6.08696e-05		3290	11-1010	methnaol	12	72	4.84848e-05
3277	11-1000	methanol	2	72	0.0023913		3290	11-1010	methnaol	13	72	0.000340909
3277	11-1000	methanol	3	72	0.000173077		3290	11-1010	methnaol	14	72	0.000240741
3260	11-0000	succinate	1	78	8.92857e-06		3290	11-1010	methnaol	15	72	8.09524e-05
3260	11-0000	succinate	2	78	3.88889e-05		3290	11-1010	methnaol	16	72	0.000923077
3260	11-0000	succinate	3	78	1.48148e-06		3290	11-1010	methnaol	17	72	0.000545455
3260	11-0000	methanol	1	78	3.125e-07		3290	11-1010	methnaol	18	72	5.21739e-05
3260	11-0000	methanol	2	78	7.71429e-06		3290	11-1010	methnaol	19	72	0.0001375
3260	11-0000	methanol	3	78	4.16667e-07		3290	11-1010	methnaol	20	72	0.000262069
3271	11-'0100	methanol	1	78	0.00228571		3290	11-1010	methnaol	1	84	1.25e-05
3271	11-'0100	methanol	2	78	0.000565217		3290	11-1010	methnaol	2	84	4.70588e-05
3271	11-'0100	methanol	3	78	0.000475728		3290	11-1010	methnaol	3	84	9.41176e-05
3273	11-0010	methanol	1	78	0.294643		3290	11-1010	methnaol	4	84	1.69565e-05
3273	11-0010	methanol	2	78	0.352459		3290	11-1010	methnaol	5	84	1.30435e-05
3273	11-0010	methanol	3	78	0.00155039		3290	11-1010	methnaol	6	84	2.22222e-05
3275	11-0001	methanol	1	78	1.42857e-06		3290	11-1010	methnaol	7	84	7.5e-05
3275	11-0001	methanol	2	78	5e-06		3290	11-1010	methnaol	8	84	3.87097e-05
3275	11-0001	methanol	3	78	5.66667e-06		3290	11-1010	methnaol	9	84	0.0657895
3277	11-1000	methanol	1	78	1.41667e-05		3290	11-1010	methnaol	10	84	8.26087e-05
3277	11-1000	methanol	2	78	5.15152e-05		3290	11-1010	methnaol	11	84	2.5e-05
3277	11-1000	methanol	3	78	0.000157143		3290	11-1010	methnaol	12	84	0.000169231
3260	11-0000	succinate	1	84	2.5e-06		3290	11-1010	methnaol	13	84	0.000144444
3260	11-0000	succinate	2	84	1.5625e-05		3290	11-1010	methnaol	14	84	6.66667e-05
3260	11-0000	succinate	3	84	4e-07		3290	11-1010	methnaol	15	84	4.34783e-05
3260	11-0000	methanol	1	84	4.7619e-07		3290	11-1010	methnaol	16	84	5.41667e-06
3260	11-0000	methanol	2	84	2.05e-05		3290	11-1010	methnaol	17	84	0.000218182
3260	11-0000	methanol	3	84	3.84615e-07		3290	11-1010	methnaol	18	84	9.09091e-05
3271	11-'0100	methanol	1	84	0.0016		3290	11-1010	methnaol	19	84	5.26316e-05
3271	11-'0100	methanol	2	84	0.00291667		3290	11-1010	methnaol	20	84	6.55172e-05
3271	11-'0100	methanol	3	84	0.000165217		3290	11-1010	methnaol	1	96	1.13636e-05
3273	11-0010	methanol	1	84	0.0892857		3290	11-1010	methnaol	2	96	7.58621e-06
3273	11-0010	methanol	2	84	0.112903		3290	11-1010	methnaol	3	96	1.17241e-05
3273	11-0010	methanol	3	84	0.152		3290	11-1010	methnaol	4	96	5.625e-06
3275	11-0001	methanol	1	84	1.85185e-06		3290	11-1010	methnaol	5	96	9.23077e-06
3275	11-0001	methanol	2	84	6.95652e-06		3290	11-1010	methnaol	6	96	1.10526e-05
3275	11-0001	methanol	3	84	1.72414e-06		3290	11-1010	methnaol	7	96	1.5e-05
3277	11-1000	methanol	1	84	1.66667e-05		3290	11-1010	methnaol	8	96	7.5e-06
3277	11-1000	methanol	2	84	0.00123529		3290	11-1010	methnaol	9	96	0.02
3277	11-1000	methanol	3	84	2.08333e-05		3290	11-1010	methnaol	10	96	1.56522e-05
3260	11-0000	succinate	1	96	1.81818e-06		3290	11-1010	methnaol	11	96	5.71429e-06
3260	11-0000	succinate	2	96	2.5e-05		3290	11-1010	methnaol	12	96	9.09091e-05
3260	11-0000	succinate	3	96	3.84615e-07		3290	11-1010	methnaol	13	96	2.96296e-05
3260	11-0000	methanol	1	96	1.30435e-06		3290	11-1010	methnaol	14	96	1.78571e-05
3260	11-0000	methanol	2	96	8.84615e-06		3290	11-1010	methnaol	15	96	1.43478e-05
3260	11-0000	methanol	3	96	4.16667e-07		3290	11-1010	methnaol	16	96	6.33333e-06
3271	11-'0100	methanol	1	96	0.00257143		3290	11-1010	methnaol	17	96	9.04762e-05
3271	11-'0100	methanol	2	96	0.000130303		3290	11-1010	methnaol	18	96	1.31579e-05
3271	11-'0100	methanol	3	96	8.75e-05		3290	11-1010	methnaol	19	96	8.66667e-06
3273	11-0010	methanol	1	96	0.134783		3290	11-1010	methnaol	20	96	1e-05
3273	11-0010	methanol	2	96	0.0666667
3273	11-0010	methanol	3	96	0.105263
3275	11-0001	methanol	1	96	4e-07
3275	11-0001	methanol	2	96	2.30769e-06
3275	11-0001	methanol	3	96	1.85185e-06
3277	11-1000	methanol	1	96	5.83333e-06
3277	11-1000	methanol	2	96	0.000740741
3277	11-1000	methanol	3	96	1.6e-05
